# Seasonal Rebalancing of Assembly Processes and Cross-Domain Network Restructuring in Microbial Communities of a Large Eutrophic Lake

**DOI:** 10.64898/2026.07.29.741506

**Authors:** Shanmei Zou, Lydia Smith, Xinke Yu, Tiantian Sun, Xuemin Wu, Beixin Wang, Tyler Linderoth, Sven Katzenmeier, Thorsten Stoeck

## Abstract

Harmful algal bloom (HAB) succession in eutrophic lakes arises from seasonal rebalancing of selection, dispersal, and drift across interacting microbial domains, yet process attribution remains limited due to the scarcity of cross-domain analyses. Using multi-marker eDNA metabarcoding (16S rRNA, 18S rRNA, 23S rRNA), we show that bacterioplankton, cyanobacteria, phytoplankton, and zooplankton in Lake Taihu undergo coordinated spring–summer transitions, with inter-seasonal turnover far exceeding spatial heterogeneity. Assembly regimes shifted coherently across domains: spring communities were dominated by strong homogeneous selection—especially among cyanobacteria and microeukaryotes—whereas summer communities moved toward drift- or neutrality-like dynamics under bloom-stage mixing that enhanced dispersal. Null- and neutral-model diagnostics supported these trends. Cross-domain co-occurrence networks restructured seasonally, with summer networks becoming more connected and substantially more robust, indicating that bloom conditions foster cohesive, robust interaction structures rather than destabilization. These findings provide evidence that bloom progression restructures aquatic microbiomes through a seasonal rebalance of selection, drift, and dispersal coupled with adaptive strengthening of cross-domain connectivity, providing a process-explicit framework for understanding community stability and ecosystem resilience in eutrophic lakes.
