## supplemental table 1 for "Seasonal Rebalancing of Assembly Processes and Cross-Domain Network Restructuring in Microbial Communities of a Large Eutrophic Lake"

### Sheet: Sample coordinates in Spring
Sample collection sites at Spring
Samples	Latitude	Longitude	Regions
A2_6	31.5249	120.184	North
A2_7	31.5062	120.189
A2_1	31.5039	120.159
A2_5	31.4756	120.219
A1_4	31.4523	120.046
A8_8	31.4492	120.046
A3_3	31.4471	120.079
A1_8	31.4337	120.14
A1_5	31.4336	120.066
A2_4	31.4336	120.17
A3_2	31.4312	120.063
A1_3	31.4285	120.039
A3_1	31.4148	120.148
A1_7	31.4125	120.145
A2_3	31.4125	120.186
A1_2	31.3984	120.027
A1_6	31.3914	120.107
A10_7	31.3908	120.109
A1_1	31.389	120.035
Z_A13	31.3773	120.035
Z_A11	31.3752	120.097
Z_A14	31.375	120.105
A2_2	31.375	120.178
A6_91	31.3583	120.082
A2_8	31.3562	120.171
A9_2	31.3501	120.052
Z_A15	31.3398	120.082
Z_A16	31.3374	120.001
A4_3	31.3222	120.116
A6_7	31.3199	119.952
A6_6	31.3175	119.984
A5_9	31.3105	120.037
A4_6	31.3105	120.168
A4_7	31.301	120.113
A6_4	31.2987	119.984
Z_A1	31.2964	119.941	West
A4_5	31.2565	119.916
Z_A9	31.2565	119.921
Z_A23	31.2494	119.957
A3_4	31.1484	119.965
A7_7	31.1414	119.993
A4_2	31.2471	119.938
A5_1	31.2471	119.979
A9_5	31.2412	119.988
A10_3	31.2412	120.036
A6_5	31.2377	120.018
A3_10	31.2353	119.916
A10_4	31.2295	119.957
A4_10	31.2283	119.935
A5_2	31.2283	119.965
A5_4	31.2001	119.987
A6_8	31.2001	120.056
A3_8	31.1954	119.943
A3_5	31.1766	119.982
A3_6	31.1747	119.929
A3_7	31.1625	119.935
A7_3	31.1719	120.152	Center
A7_5	31.1705	120.067
A10_9	31.1684	120.131
A7_4	31.1672	120.015
A10_8	31.1613	120.135
A7_6	31.1578	120.152
A7_8	31.1531	120.048
A7_9	31.1508	120.111
A12_7	31.1496	120.123
A6_9	31.186	120.116
A7_1	31.186	120.155
A7_2	31.179	120.059
Z_A24	31.1768	120.06
A10_6	31.2201	120.037
A10_2	31.2201	120.055
Z_A12	31.2187	120.188
A6_3	31.2494	120.185
A4_8	31.294	120.051
A6_1	31.2565	120.056
A10_5	31.253	120.006
A6_2	31.2518	120.119
A4_4	31.294	120.119
A4_9	31.2893	120.171
A4_1	31.2823	120.072
A5_7	31.2635	120.009
Z_A6	31.1367	120.168
Z_A2	31.1343	120.135
A12_1	31.1226	120.1
A8_1	31.1202	120.045	South
A12_8	31.0955	120.111
A8_4	31.0708	120.037
A11_3	31.066	120.102
A12_6	31.0578	120.136
A8_5	31.052	120.015
A9_1	31.052	120.075
A8_7	31.0473	120.039
A8_3	31.0439	120.029
A11_8	31.0426	120.061
A10_1	31.0426	120.105
A8_6	31.0308	120.083
A12_2	31.0308	120.147
A5_8	31.0304	120.073
A5_3	31.0304	120.08
A8_2	31.0273	120.174
A9_6	31.0238	120.034
A5_5	31.0238	120.075
A5_6	31.0238	120.075
Z_A8	31.0214	120.122
A9_4	31.0143	120.064
Z_A4	30.9992	120.109
A12_4	30.9861	120.138
Z_A7	30.9823	120.134
Z_A3	30.9769	120.156
A12_5	30.9602	120.157
A12_3	30.9578	120.18
A11_4	30.9555	120.133
Z_A5	30.9498	120.145
A8_9	30.9488	120.144
Z_A10	30.9437	120.168
A9_3	30.9437	120.171

### Sheet: Sample coordinates in Summer
Sample collection sites at Summer
Sites	Latitude	Longitude	Regions
2_5	31.5261	120.178	North
2_1	31.5085	120.164
2_3	31.4945	120.159
12_8	31.4709	120.178
12_5	31.4621	120.163
1_4	31.4547	120.044
12_4	31.4415	120.155
Z_15	31.4383	120.184
1_9	31.4371	120.14
2_4	31.4348	120.174
12_3	31.4309	120.17
1_3	31.4301	120.052
2_6	31.4137	120.185
10_1	31.4076	120.196
1_2	31.4066	120.035
1_8	31.4019	120.137
Z_11	31.3974	120.042
3_1	31.3961	120.032
Z_17	31.389	120.166
1_1	31.382	120.004
1_5	31.3808	120.046
1_7	31.3808	120.104
2_8	31.3785	120.182
2_9	31.3785	120.035
2_7	31.3621	120.157
Z_18	31.3421	120.144
1_6	31.3398	120.059
3_9	31.3281	120.06
5_9	31.3257	119.979
4_3	31.321	119.951
5_6	31.3175	120.118
Z_21	31.3163	120.044
Z_10	31.3116	119.996
5_8	31.3023	119.976
6_2	31.2987	120.178
6_4	31.2987	119.974	West
8_3	31.1931	119.957
Z_5	31.186	119.9831
3_7	31.1825	119.948
Z_1	31.1801	119.972
3_6	31.1754	119.98
3_4	31.1519	119.961
3_8	31.2177	119.935
4_4	31.2952	119.954
4_2	31.26	119.913
3_2	31.2576	119.956
7_4	31.2565	119.956
7_8	31.2518	119.963
4_5	31.2506	120
4_6	31.2483	119.932
6_8	31.2483	119.978
4_8	31.2342	119.956
4_1	31.2318	119.917
6_3	31.2847	119.951
4_9	31.213	120
Z_13	31.2835	120.044
6_5	31.28	120.184	Center
9_9	31.2741	120.087
7_5	31.2729	120.063
7_3	31.2659	120.186
Z_12	31.2647	120.027
10_5	31.2295	120.12
10_6	31.2271	120.105
8_1	31.2189	120.082
10_7	31.2154	120.085
10_8	31.2013	120.126
8_2	31.1931	120.171
10_3	31.1825	120.149
9_8	31.2483	120.131
7_7	31.2424	120.145
7_6	31.24	120.099
5_4	31.2318	120.03
5_5	31.294	120.093
6_1	31.2917	120.142
8_8	31.179	120.166
8_6	31.1766	120.083
7_1	31.2847	120.074
8_7	31.1766	120.141
9_6	31.159	120.148
10_9	31.1519	120.138
7_2	31.2518	120.118
Z_19	31.1508	120.132
Z_8	31.142	120.107
Z_6	31.139	120.044
Z_23	30.96105	120.132	South
6_6	31.0908	119.99
6_7	31.079	120.017
9_2	31.0743	120.059
11_2	31.0673	120.1
11_5	31.0673	120.122
8_4	31.0673	119.996
9_5	31.0602	120.064
8_9	31.0532	120.004
11_3	31.0438	120.127
9_3	31.0438	120.042
11_8	31.039	120.07
9_7	31.0296	120.174
5_2	31.021	120.091
7_9	31.0247	120.205
9_4	31.0202	120.043
11_9	31.0155	120.149
11_1	31.0132	120.059
5_3	31.0131	120.169
5_1	31.009	120.109
12_6	31.0072	120.18
12_7	31.0058	120.168
Z_4	31.0037	120.185
5_7	31.0032	120.192
11_6	30.999	120.097
Z_14	30.9708	120.171
Z_24	30.9708	120.1959
9_1	30.9661	120.178
12_1	30.9614	120.188
12_2	30.959	120.16
Z_22	30.9566	120.156
11_4	30.9496	120.139

### Sheet: Samples for each gene
Sample information for each gene
16Sv3v4		18Sv9		23S
Spring	Summer	Spring	Summer	Spring	Summer
A10_2	1_1	A10_2	1_1	A10_2	1_1
A10_3	1_2	A10_3	1_2	A10_3	1_2
A10_4	1_3	A10_4	1_3	A10_4	1_3
A10_5	1_4	A10_5	1_4	A10_5	1_4
A10_6	1_5	A10_6	1_5	A10_6	1_5
A10_7	1_6	A10_7	1_6	A10_7	1_6
A3_10	1_7	A3_10	1_7	A3_10	1_7
A4_1	1_8	A4_1	1_8	A4_1	1_8
A4_10	1_9	A4_10	1_9	A4_10	1_9
A4_2	10_1	A4_2	10_1	A4_2	10_1
A4_3	10_3	A4_3	10_3	A4_3	10_3
A4_4	10_5	A4_4	10_5	A4_4	10_5
A4_5	10_6	A4_5	10_6	A4_5	10_6
A4_6	10_7	A4_6	10_7	A4_6	10_7
A4_7	10_8	A4_7	10_8	A4_7	10_8
A4_8	10_9	A4_8	10_9	A4_8	10_9
A4_9	11_1	A4_9	11_1	A4_9	11_1
A5_1	11_2	A5_1	11_2	A5_1	11_2
A5_2	11_3	A5_2	11_3	A5_2	11_3
A5_4	11_4	A5_4	11_4	A5_4	11_4
A5_5	11_5	A5_5	11_5	A5_5	11_5
A5_6	11_6	A5_6	11_6	A5_6	11_6
A5_7	11_8	A5_7	11_8	A5_7	11_8
A5_8	11_9	A5_8	11_9	A5_8	11_9
A5_9	12_1	A5_9	12_1	A5_9	12_1
A6_1	12_2	A6_1	12_2	A6_1	12_2
A6_2	12_3	A6_2	12_3	A6_2	12_3
A6_3	12_4	A6_3	12_4	A6_3	12_4
A6_4	12_5	A6_4	12_5	A6_4	12_5
A6_5	12_6	A6_5	12_6	A6_5	12_6
A6_6	12_7	A6_6	12_7	A6_6	12_7
A6_7	12_8	A6_7	12_8	A6_7	12_8
A6_8	2_1	A6_8	2_1	A6_8	2_1
A9_5	2_3	A9_5	2_3	A9_5	2_3
Z_A1	2_4	Z_A1	2_4	Z_A1	2_4
Z_A12	2_5	Z_A12	2_5	Z_A12	2_5
Z_A15	2_6	Z_A15	2_6	Z_A15	2_6
Z_A16	2_7	Z_A16	2_7	Z_A16	2_7
Z_A23	2_8	Z_A23	2_8	Z_A23	2_8
Z_A9	2_9	Z_A9	2_9	Z_A9	2_9
A1_1	3_1	A1_1	3_1	A1_1	3_1
A1_2	3_2	A1_2	3_2	A1_2	3_2
A1_3	3_4	A1_3	3_4	A1_3	3_4
A1_4	3_6	A1_4	3_6	A1_4	3_6
A1_5	3_7	A1_5	3_7	A1_5	3_7
A1_6	3_8	A1_6	3_8	A1_6	3_8
A1_7	3_9	A1_7	3_9	A1_7	3_9
A1_8	4_1	A1_8	4_1	A1_8	4_1
A10_1	4_2	A10_1	4_2	A10_1	4_2
A10_8	4_3	A10_8	4_3	A10_8	4_3
A10_9	4_4	A10_9	4_4	A10_9	4_4
A11_3	4_5	A11_3	4_5	A11_3	4_5
A11_4	4_6	A11_4	4_6	A11_4	4_6
A11_8	4_8	A11_8	4_8	A11_8	4_8
A12_1	4_9	A12_1	4_9	A12_1	4_9
A12_2	5_1	A12_2	5_1	A12_2	5_1
A12_3	5_2	A12_3	5_2	A12_3	5_2
A12_4	5_3	A12_4	5_3	A12_4	5_3
A12_5	5_4	A12_5	5_4	A12_5	5_4
A12_6	5_5	A12_6	5_5	A12_6	5_5
A12_7	5_6	A12_7	5_6	A12_7	5_6
A12_8	5_7	A12_8	5_7	A12_8	5_7
A2_1	5_8	A2_1	5_8	A2_1	5_8
A2_2	5_9	A2_2	5_9	A2_2	5_9
A2_3	6_1	A2_3	6_1	A2_3	6_1
A2_4	6_2	A2_4	6_2	A2_4	6_2
A2_5	6_3	A2_5	6_3	A2_5	6_3
A2_6	6_4	A2_6	6_4	A2_6	6_4
A2_7	6_5	A2_7	6_5	A2_7	6_5
A2_8	6_6	A2_8	6_6	A2_8	6_6
A3_1	6_7	A3_1	6_7	A3_1	6_7
A3_2	6_8	A3_2	6_8	A3_2	6_8
A3_3	7_1	A3_3	7_1	A3_3	7_1
A3_4	7_2	A3_4	7_2	A3_4	7_2
A3_5	7_3	A3_5	7_3	A3_5	7_3
A3_6	7_4	A3_6	7_4	A3_6	7_4
A3_7	7_5	A3_7	7_5	A3_7	7_5
A3_8	7_6	A3_8	7_6	A3_8	7_6
A5_3	7_7	A5_3	7_7	A5_3	7_7
A6_9	7_8	A6_9	7_8	A6_9	7_8
A6_91	7_9	A6_91	7_9	A6_91	7_9
A7_1	8_1	A7_1	8_1	A7_1	8_1
A7_2	8_2	A7_2	8_2	A7_2	8_2
A7_3	8_3	A7_3	8_3	A7_3	8_3
A7_4	8_4	A7_4	8_4	A7_4	8_4
A7_5	8_6	A7_5	8_6	A7_5	8_6
A7_6	8_7	A7_6	8_7	A7_6	8_7
A7_7	8_8	A7_7	8_8	A7_7	8_8
A7_8	8_9	A7_8	8_9	A7_8	8_9
A7_9	9_1	A7_9	9_1	A7_9	9_1
A8_1	9_2	A8_1	9_2	A8_1	9_2
A8_2	9_3	A8_2	9_3	A8_2	9_3
A8_3	9_4	A8_3	9_4	A8_3	9_4
A8_4	9_5	A8_4	9_5	A8_4	9_5
A8_5	9_6	A8_5	9_6	A8_5	9_6
A8_6	9_7	A8_6	9_7	A8_6	9_7
A8_7	9_8	A8_7	9_8	A8_7	9_8
A8_8	9_9	A8_8	9_9	A8_8	9_9
A8_9	Z_1	A8_9	Z_1	A8_9	Z_1
A9_1	Z_10	A9_1	Z_10	A9_1	Z_10
A9_2	Z_11	A9_2	Z_11	A9_2	Z_11
A9_3	Z_12	A9_3	Z_12	A9_3	Z_12
A9_4	Z_13	A9_4	Z_13	A9_4	Z_13
A9_6	Z_14	A9_6	Z_14	A9_6	Z_14
Z_A10	Z_15	Z_A10	Z_15	Z_A10	Z_15
Z_A11	Z_17	Z_A11	Z_17	Z_A11	Z_17
Z_A13	Z_18	Z_A13	Z_18	Z_A13	Z_18
Z_A14	Z_19	Z_A14	Z_19	Z_A14	Z_19
Z_A2	Z_21	Z_A2	Z_21	Z_A2	Z_21
Z_A24	Z_22	Z_A24	Z_22	Z_A24	Z_22
Z_A3	Z_23	Z_A3	Z_23	Z_A3	Z_23
Z_A4	Z_24	Z_A4	Z_24	Z_A4	Z_24
Z_A5	Z_4	Z_A5	Z_4	Z_A5	Z_4
Z_A6	Z_5	Z_A6	Z_5	Z_A6	Z_5
Z_A7	Z_6	Z_A7	Z_6	Z_A7	Z_6
Z_A8	Z_8	Z_A8	Z_8	Z_A8	Z_8
