## supplemental table 2 for "Seasonal Rebalancing of Assembly Processes and Cross-Domain Network Restructuring in Microbial Communities of a Large Eutrophic Lake"

### Sheet: Sheet1
Table S2 Multiplex PCR systems and primers used in this study
One PCR system	Fragment	Primer Name	Sequence (5' - 3')	Reference	Fragment size (bp)	Annealing temperature
	18Sv9	V8f	ATAACAGGTCTGTGATGCCCT	Bradley et al., 2016	375	45-55℃ (for different samples)
		1510R	CCTTCYGCAGGTTCACCTAC	Amaral-Zettler, et al., 2009
		16Sv3v4F	CCTACGGGNGGCWGCAG	Klindworth et al., 2012	450-500	45-56℃ (for different samples)
	16SV3-V4	16Sv3v4R	GACTACHVGGGTATCTAATCC	Klindworth et al., 2012
	23SrRNA	p23SrV_f1	GGACAGAAAGACCCTATGAA	Sherwood et al., 2007	414	45-55℃ (for different samples)
		p23SrV_r1	TCAGCCTGTTATCCCTAGAG	Sherwood et al., 2007
