## supplemental table 3 for "Seasonal Rebalancing of Assembly Processes and Cross-Domain Network Restructuring in Microbial Communities of a Large Eutrophic Lake"

### Sheet: 16Sv3v4
Taxonomic assignments of 16Sv3v4 for Bacterioplankton
Bacterioplankton
Family level	Genus level	Spesies level
Acetobacteraceae	Acidothermus	alpha proteobacterium
Acidothermaceae	Aeromicrobium	Ancoracysta twista
Alcaligenaceae	Agaricicola	aquatic bacterium
Azospirillaceae	Algoriphagus	Aquiluna
Beijerinckiaceae	Allorhizobium-Neorhizobium-Pararhizobium-Rhizobium	Aquiluna uncultured
Bifidobacteriaceae	alphaI	Aquirestis Bacteroidetes
Bryobacteraceae	Aminobacter	Arthrobacter sp.
Caedibacteraceae	Amphiplicatus	Azospirillum sp.
Carnobacteriaceae	Arthrobacter	bacterium btn
Caulobacteraceae	Aurantimicrobium	bacterium enrichment
Chitinophagaceae	Aureimonas	Bacteroidetes bacterium
Crocinitomicaceae	Azospirillum	Bealeia uncultured
Cryomorphaceae	Bifidobacterium	beta proteobacterium
Cyclobacteriaceae	Blastococcus	Bordetella avium
Cytophagaceae	Bordetella	Brevundimonas sp.
Demequinaceae	Bosea	Bryum argenteum
Desulfatiglandaceae	Boseongicola	Captivus uncultured
Desulfosarcinaceae	Bradyrhizobium	Citrus maxima
Desulfovibrionaceae	Brevundimonas	cluster alpha
Devosiaceae	Brucella	cluster uncultured
Dongiaceae	Bryobacter	Cyclobacteriaceae bacterium
Elioraeaceae	Caedibacter	endosymbiont of
Elsteraceae	Camelimonas	Escherichia coli
Flavobacteriaceae	Caminibacter	Flavobacterium sp.
Fusobacteriaceae	Candidatus	freshwater metagenome
Geodermatophilaceae	Capnocytophaga	Gortzia uncultured
Holosporaceae	Caulobacter	human gut
Hyphomicrobiaceae	Cereibacter	human oral
Hyphomonadaceae	Cetobacterium	Liberibacter Mnemiopsis
Intrasporangiaceae	Chryseolinea	marine group
Labraceae	Cryobacterium	marine metagenome
Lentimicrobiaceae	Cutibacterium	Megasphaera cerevisiae
Magnetobacteriaceae	Cytophaga	Methylosinus sp.
Methyloligellaceae	Demequina	Planktophila uncultured
Microbacteriaceae	Desulfatiglans	prokaryote
Micrococcaceae	Desulfatitalea	Rhodospirillaceae bacterium
Micromonosporaceae	Desulfovibrio	Roseateles depolymerans
Micropepsaceae	Devosia	Saccharimonas
Microscillaceae	Dinghuibacter	Saccharimonas oral
Mycobacteriaceae	Dolosigranulum	Saccharimonas uncultured
Nautiliaceae	Dongia	Saccharum spontaneum
Nocardiaceae	Elioraea	Sedis
Nocardioidaceae	Elstera	Sedis Nordella
Paracaedibacteraceae	Ferruginibacter	Sedis Phreatobacter
Parvularculaceae	Flavobacterium	soil bacterium
Propionibacteriaceae	Fluviicola	Solibacter Nitzschia
Pseudonocardiaceae	Gemmobacter	Solibacter uncultured
Reyranellaceae	Hirschia	Sphingomonadaceae bacterium
Rhizobiaceae	Holospora	Stenotrophomonas sp.
Rhizobiales	Humibacillus	uncultured Acidobacteria
Rhodobacteraceae	Hyphobacterium	uncultured Acidothermus
Rhodospirillaceae	Hyphomicrobium	uncultured Actinomycetales
Rubrobacteriaceae	Hyphomonas	uncultured Alphaproteobacteria
Saccharimonadaceae	Incertae	uncultured anaerobic
Saprospiraceae	Klenkia	uncultured Anderseniella
Solibacteraceae	Kocuria	uncultured Aurantimonadaceae
Sphingobacteriaceae	Labrys	uncultured bacterium
Spirosomaceae	Lentimicrobium	uncultured Bacteroidetes
Sporichthyaceae	Longivirga	uncultured beta
Stappiaceae	Luteitalea	uncultured Brucellaceae
Streptomycetaceae	Maritimibacter	uncultured Candidatus
Syntrophobacteraceae	Mesorhizobium	uncultured Caulobacteraceae
Thalassospiraceae	Methylobacterium-Methylorubrum	uncultured Cloacibacterium
Thermoanaerobaculaceae	Methylocystis	uncultured Defluviimonas
Thermopetrobacteraceae	Microbacterium	uncultured Desulfobacterium
Vicinamibacteraceae	Mucilaginibacter	uncultured Enterobacteriaceae
Xanthobacteraceae	Mycobacterium	uncultured Flavobacteriia
Xanthomonadaceae	Nocardioides	uncultured Howardella
Cyanobiaceae	NS10	uncultured Hyphomicrobiaceae
Desertifilaceae	Ochrobactrum	uncultured marine
Geitlerinemataceae	Paenarthrobacter	uncultured Methylococcales
Gloeocapsaceae	Pannonibacter	uncultured Micrococcales
Limnotrichaceae	Paracoccus	uncultured Mycetocola
Neosynechococcaceae	Pedobacter	uncultured Photorhabdus
Nodosilineaceae	Pedomicrobium	uncultured Porphyromonas
Nostocaceae	Phenylobacterium	uncultured Prevotella
Obscuribacteraceae	Planktomarina	uncultured prokaryote
Xenococcaceae	Pseudahrensia	uncultured proteobacterium
	Pseudonocardia	uncultured Pseudomonas
	Pseudorhodobacter	uncultured Rhizobiales
	Reyranella	uncultured Rhodospirillaceae
	Rhizomicrobium	uncultured Rhodospirillales
	Rhodobacter	uncultured Rickettsiales
	Rhodobium	uncultured Sphingobacteriales
	Rhodococcus	uncultured Sporocytophaga
	Rhodoplanes	uncultured Stappia
	Rhodovarius	uncultured Tabrizicola
	Rhodovastum	uncultured Thermobifida
	Robiginitomaculum	uncultured Verrucomicrobia
	Roseococcus	Xanthomonas albilineans
	Roseomonas	Anabaena sp.
	Roseospirillum	Obscuribacter uncultured
	Rothia	spongiarum group
	Rubellimicrobium	uncultured cyanobacterium
	Rubrobacter	uncultured Nostocaceae
	Runella	uncultured prokaryote
	seawater
	Sediminibacterium
	Solitalea
	Sphingobacterium
	Sporichthya
	Streptomyces
	Tetrasphaera
	Thalassospira
	Thermoanaerobaculum
	Thermopetrobacter
	uncultured
	Vicinamibacter
	Xanthomonas
	Xiangella
	Youhaiella
	Anabaenopsis
	Candidatus
	Geitlerinema
	Gloeocapsa
	Halomicronema
	Limnothrix
	Neosynechococcus
	[Synechococcus]
	Tolypothrix
	uncultured

### Sheet: 23S
Taxonomic assignments of 23S for prokaryotic and eukaryotic phytoplankton
Bacillariophyta			Bacterioplankton			Chlorophyta			Cyanobacteria			Other phytoplankton
Family level	Genus level	Species level	Family level	Genus level	Species level	Family level	Genus level	Species level	Family level	Genus level	Species level	Family level	Genus level	Species level
Acanthocerataceae	Acanthoceras	Acanthoceras zachariasii	Acetobacteraceae	Acidovorax	Alcaligenes faecalis	Asteromonadaceae	Ankistrodesmus	Ankistrodesmus stipitatus	Hyellaceae	Anabaena	Anabaena sp.	Bangiaceae	Boreophyllum	Boreophyllum birdiae
Bacillariaceae	Cyclotella	Cyclotella pseudostelligera	Alcaligenaceae	Alcaligenes	Brevundimonas diminuta	Bathycoccaceae	Ankyra	Ankyra judayi	Leptolyngbyaceae	Cyanobium	Cyanobium gracile	Chlorokybaceae	Bulboplastis	Bulboplastis apyrenoidosa
Leptocylindraceae	Cylindrotheca	Cylindrotheca closterium	Azonexaceae	Brevundimonas	Brevundimonas subvibrioides	Chlamydomonadaceae	Bathycoccus	Bathycoccus prasinos	Merismopediaceae	Halomicronema	Cyanobium sp.	Chromulinaceae	Chlorokybus	Chlorokybus atmophyticus
Melosiraceae	Leptocylindrus	Leptocylindrus danicus	Burkholderiaceae	Burkholderia	Caulobacter flavus	Chlorellaceae	Chlamydomonas	Chlamydomonas komma	Microcoleaceae	Hydrocoryne	Halomicronema hongdechloris	Chroomonadaceae	Chromulina	Chromulina sp.
Rhizosoleniaceae	Melosira	Melosira tropica	Caulobacteraceae	Caulobacter	Caulobacter sp.	Chlorococcaceae	Chlorella	Chlamydomonas leiostraca	Microcystaceae	Hyella	Hydrocoryne spongiosa	Closteriaceae	Chroomonas	Chroomonas sp.
Stephanodiscaceae	Rhizosolenia	Rhizosolenia fallax	Chitinophagaceae	Chthoniobacter	Chthoniobacter flavus	Chlorodendraceae	Chlorococcum	Chlamydomonas mexicana	Nostocaceae	Leptolyngbya	Hyella patelloides	Cryptomonadaceae	Closterium	Colacium sp.
			Chthoniobacteraceae	Collimonas	Collimonas fungivorans	Crustomastigaceae	Chlorogonium	Chlamydomonas mutabilis	Pseudanabaenaceae	Merismopedia	Leptolyngbya sp.	Dinophysiaceae	Colacium	Cryptomonas curvata
			Comamonadaceae	Comamonas	Comamonas testosteroni	Haematococcaceae	Chlorosarcina	Chlamydomonas noctigama	Synechococcaceae	Microcystis	Merismopedia tenuissima	Dixoniellaceae	Cryptomonas	Cryptomonas marssonii
			Flavobacteriaceae	Cupriavidus	Dechloromonas aromatica	Koliellaceae	Choricystis	Chlamydomonas reinhardtii		Planktothrix	Microcystis aeruginosa	Euglenaceae	Dinophysis	Cryptomonas pyrenoidifera
			Holosporaceae	Curvibacter	Delftia acidovorans	Monomastigaceae	Crustomastix	Chlorella sp.		Pseudanabaena	Microcystis panniformis	Geminigeraceae	Discoplastis	Cryptomonas sp.
			Methylocystaceae	Dechloromonas	endosymbiont of	Mychonastaceae	Halochlorella	Chlorella vulgaris		Synechococcus	Planktothrix agardhii	Gymnodiniaceae	Durinskia	Dinophysis acuminata
			Methylophilaceae	Delftia	Herminiimonas arsenicoxydans	Oocystaceae	Koliella	Chlorococcum echinozygotum		Synechocystis	Pseudanabaena sp.	Kryptoperidiniaceae	Euglena	Dinophysis acuta
			Oxalobacteraceae	Herbaspirillum	Limnohabitans sp.	Pedinomonadaceae	Monomastix	Chlorogonium elongatum			Synechococcus lividus	Mallomonadaceae	Euglenaria	Discoplastis adunca
			Rhodobacteraceae	Herminiimonas	Methylosinus trichosporium	Phacotaceae	Monoraphidium	Chlorosarcina brevispinosa			Synechococcus rubescens	Monodopsidaceae	Gymnodinium	Discoplastis sp.
			Rhodospirillaceae	Limnohabitans	Methylotenera mobilis	Scenedesmaceae	Mychonastes	Choricystis parasitica			Synechococcus sp.	NA	Lepocinclis	Discoplastis spathirhyncha
			Sphingobacteriaceae	Magnetospirillum	Methylotenera versatilis	Selenastraceae	Nephroselmis	Crustomastix stigmatica				Ochromonadaceae	Mallomonas	Durinskia baltica
			Sphingomonadaceae	Methylosinus	Niabella soli	Sphaeropleaceae	Parachlorella	Halochlorella rubescens				Paulinellidae	Monomorphina	Euglenaria caudata
				Methylotenera	Phenylobacterium lituiforme	Treubariaceae	Pectinodesmus	Koliella longiseta				Pavlovaceae	Nannochloropsis	Euglena sanguinea
				Niabella	Phenylobacterium zucineum		Pedinomonas	Monoraphidium sp.				Phacaceae	Ochromonas	Gymnodinium eucyaneum
				Phenylobacterium	Polynucleobacter asymbioticus		Phacotus	Mychonastes homosphaera				Pinaceae	Paulinella	Lepocinclis acus
				Polynucleobacter	Polynucleobacter necessarius		Planctonema	Nephroselmis olivacea				Poaceae	Pavlova	Lepocinclis tripteris
				Ramlibacter	Ramlibacter tataouinensis		Tetradesmus	Parachlorella sp.				Pyrenomonadaceae	Phacus	Mallomonas corymbosa
				Rhizobacter	Rhizobacter gummiphilus		Tetraselmis	Pectinodesmus pectinatus				Solanaceae	Pinus	Nannochloropsis sp.
				Rhodobacter	Rhodobacter sp.		Treubaria	Pedinomonas tuberculata					Poa	Ochromonas danica
				Rhodoferax	Rhodoferax ferrireducens			Phacotus lenticularis					Poterioochromonas	Paulinella micropora
				Rhodospirillum	Rhodospirillum centenum			Planctonema lauterbornii					Rebecca	Pavlova lutheri
				Sphingobacterium	Sphingobacterium mizutaii			Tetradesmus obliquus					Rhodomonas	Phacus acuminatus
				Variovorax	Variovorax paradoxus			Treubaria triappendiculata					Solanum	Phacus longisulca
													Synura	Phacus mariae
													Teleaulax	Phacus orbicularis
													Trachelomonas	Phacus pusillus
													Trachydiscus	Phacus swirenkoi
													Unruhdinium	Poa compressa
														Poterioochromonas malhamensis
														Rebecca salina
														Rhodomonas lens
														Solanum violaceimarmoratum
														Synura echinulata
														Synura macracantha
														Synura mammillosa
														Teleaulax acuta
														Trachydiscus minutus
														Unruhdinium niei

### Sheet: 18Sv9
Taxonomic assignments of 18Sv9 for microeukaryotes
Bacillariophyta			Chlorophyta			Fungi			Other phytoplankton			Zooplankton
Family level	Genus level	Species level	Family level	Genus level	Species level	Family level	Genus level	Species level	Family level	Genus level	Species level	Family level	Genus level	Species level
Aulacoseiraceae	Aulacoseira	Aulacoseira granulata	Bathycoccaceae	Auxenochlorella	Auxenochlorella pyrenoidosa	Agaricostilbaceae	Acaromyces	Acaromyces ingoldii	Ceratiaceae	Asulcocephalium	Asulcocephalium miricentonis	Acinetidae	Ablabesmyia	Ablabesmyia rhamphe
Bacillariaceae	Cyclotella	Aulacoseira nyassensis	Botryococcaceae	Botryococcus	Chlamydomonas applanata	Ambisporaceae	Allomyces	Allomyces macrogynus	Chattonellaceae	Ceratium	Ceratium hirundinella	Amoebidiaceae	Acineta	Acineta flava
Fragilariaceae	Cymatopleura	Aulacoseira subarctica	Chlamydomonadaceae	Chlamydomonas	Chlamydomonas fasciata	Amoebidiaceae	Alternaria	Ambispora leptoticha	Chromulinaceae	Characiopsis	Characiopsis saccata	Aspidiscidae	Acricotopus	Acricotopus lucens
Melosiraceae	Fragilaria	Cyclotella choctawhatcheeana	Chlorellaceae	Chlorella	Chlamydomonas globosa	Aspergillaceae	Ambispora	Amoeboaphelidium protococcarum	Chroomonadaceae	Chattonella	Chattonella subsalsa	Atrochidae	Acyclus	Acyclus inquietus
Naviculaceae	Mayamaea	Cyclotella meneghiniana	Chlorococcaceae	Chlorogonium	Chlamydomonas gloeophila	Blastocladiaceae	Amoeboaphelidium	Anurofeca richardsi	Coleochaetaceae	Chromophyton	Chroomonas coerulea	Baetidae	Adriamonas	Adriamonas peritocrescens
Rhizosoleniaceae	Melosira	Cyclotella striata	Chlorodendraceae	Chloromonas	Chlamydomonas incerta	Catenariaceae	Anurofeca	Aphanomyces invadans	Cryptomonadaceae	Chroomonas	Chrysophyceae sp.	Bicosoecidae	Allantion	Allantion sp.
Skeletonemataceae	Nitzschia	Cymatopleura elliptica	Crustomastigaceae	Chlorotetraedron	Chlamydomonas leiostraca	Choanephoraceae	Aphanomyces	Aspergillus penicillioides	Cyphoderiidae	Chrysosphaerella	Chrysosphaerella sp.	Bosminidae	Anurofeca	Anurofeca richardsi
Stephanodiscaceae	Skeletonema	Melosira varians	Dunaliellaceae	Choricystis	Chlamydomonas moewusii	Chytridiaceae	Aspergillus	Blakeslea trispora	Dinobryaceae	Coleochaete	Coleochaete pulvinata	Brachionidae	Apocyrtolophosis	Apocyrtolophosis minor
Surirellaceae	Stephanodiscus	Nitzschia palea	Golenkiniaceae	Coelastrum	Chlamydomonas noctigama	Chytriomycetaceae	Blakeslea	Bremia lactucae	Euglyphidae	Cryptomonas	Cryptomonas curvata	Bursariidae	Aspidisca	Aspidisca fusca
Thalassiosiraceae	Surirella	Skeletonema potamos	Haematococcaceae	Colemanosphaera	Chlamydomonas reinhardtii	Cladosporiaceae	Bremia	Catenophlyctis variabilis	Eustigmataceae	Cyphoderia	Cryptomonas ovata	Centropagidae	Bicosoeca	Bicosoeca petiolata
Ulnariaceae	Thalassiosira	Stephanodiscus hantzschii	Hydrodictyaceae	Crustomastix	Chlamydomonas sp.	Cryptobasidiaceae	Catenophlyctis	Chytridium polysiphoniae	Fabaceae	Dicymbe	Cryptomonas pyrenoidifera	Cercomonadidae	Bodomorpha	Bosmina longirostris
	Ulnaria	Surirella brebissonii	Monomastigaceae	Dangeardinia	Chlorella sp.	Dothioraceae	Chytridium	Chytriomyces sp.	Geminigeraceae	Dinobryon	Dinobryon divergens	Chilodonellidae	Bosmina	Brachionus calyciflorus
	Urosolenia	Surirella sp.	Mychonastaceae	Desmodesmus	Chlorogonium elongatum	Endogonaceae	Chytriomyces	Cladosporium cf.	Ginkgoaceae	Entransia	Dinobryon ningwuensis	Chironomidae	Brachionus	Cercomonas agilis
		Thalassiosira gessneri	NA	Echinosphaeridium	Chloromonas oogama	Erythrobasidiaceae	Cladosporium	Clavispora lusitaniae	Goniomonadaceae	Epipyxis	Dinobryon sociale	Chydoridae	Bursaria	Cercomonas sp.
		Thalassiosira hendeyi	Neochloridaceae	Eudorina	Chlorophyceae sp.	Filobasidiaceae	Clavispora	Diplophrys mutabilis	Gonyaulacaceae	Euglypha	Entransia fimbriata	Codonellidae	Cercomonas	Chilodonella uncinata
		Thalassiosira oceanica	Oocystaceae	Gloeomonas	Chlorotetraedron incus	Glomeraceae	Cutaneotrichosporon	Diplophrys sp.	Hemiselmidaceae	Exuviaella	Epipyxis aureus	Colepidae	Chilodonella	Chironomus tepperi
		Thalassiosira pseudonana	Pedinomonadaceae	Golenkinia	Coelastrum microporum	Gromochytriaceae	Diplophrys	Entophlyctis helioformis	Hibberdiaceae	Ginkgo	Exuviaella pusilla	Colpodidae	Chironomus	Choreotrichia sp.
		Ulnaria ulna	Phacotaceae	Gungnir	Colemanosphaera charkowiensis	Haliphthoraceae	Entophlyctis	Gromochytrium mamkaevae	Hydruraceae	Goniochloris	Ginkgo biloba	Conochilidae	Chydorus	Chydorus sphaericus
		Urosolenia eriensis	Radiococcaceae	Hafniomonas	Crustomastix sp.	Hydnodontaceae	Gromochytrium	Haliphthoros sp.	Kryptoperidiniaceae	Goniomonas	Goniochloris sculpta	Corbiculidae	Cloeon	Cloeon smaeleni
			Scenedesmaceae	Lagerheimia	Dangeardinia pseudopertusa	Lagenidiaceae	Haliphthoros	Hanseniaspora uvarum	Loboceae	Gonyaulax	Goniomonas truncata	Cryptodifflugiidae	Codosiga	Coleps hirtus
			Schroederiaceae	Lobochlamys	Desmodesmus opoliensis	Leucosporidiaceae	Hanseniaspora	Hyaloperonospora parasitica	Lophodiniaceae	Gonyostomum	Gonyaulax elongata	Cultellidae	Coleps	Coleps sp.
			Selenastraceae	Microglena	Desmodesmus pannonicus	Malasseziaceae	Hyaloperonospora	Hyaloraphidium curvatum	Mallomonadaceae	Guillardia	Gonyostomum semen	Cyclidiidae	Colpoda	Colpoda steinii
			Sphaeropleaceae	Monomastix	Desmodesmus perforatus	Metschnikowiaceae	Hyaloraphidium	Jimgerdemannia lactiflua	Monodopsidaceae	Hemiselmis	Guillardia theta	Cyclocyprididae	Colponema	Colponema vietnamica
			Treubariaceae	Monoraphidium	Echinosphaeridium nordstedtii	Monoblepharidaceae	Jimgerdemannia	Knufia petricola	NA	Hydrurus	Hemiselmis rufescens	Cyclopidae	Conochilus	Conochilus unicornis
			Volvocaceae	Mychonastes	Eudorina elegans	Mortierellaceae	Knufia	Lactarius lignyotus	Ochromonadaceae	Komma	Hydrurus foetidus	Cyrtolophosididae	Corbicula	Corbicula fluminea
				NA	Gloeomonas anomalipyrenoides	Mrakiaceae	Lactarius	Lagenidium giganteum	Paraphysomonadaceae	Mallomonas	Komma caudata	Daphniidae	Cryptodifflugia	Cyclidium glaucoma
				Neochlorosarcina	Golenkinia longispicula	Mucoraceae	Lagenidium	Lentinula lateritia	Paulinellidae	Merotricha	Mallomonas annulata	Diaptomidae	Cyclidium	Cyclidium marinum
				Nephrochlamys	Gungnir kasakii	NA	Lentinula	Leucosporidium scottii	Pavlovaceae	NA	Mallomonas tonsurata	Didiniidae	Cyclops	Cyclidium sp.
				Nephroselmis	Hafniomonas reticulata	Oedogoniomycetaceae	Leucosporidium	Malassezia globosa	Pfiesteriaceae	Nannochloropsis	Merotricha bacillata	Difflugiidae	Cyclotrichium	Cyclotrichium cyclokaryon
				Oocystella	Hydrodictyaceae sp.	Olpidiopsidaceae	Malassezia	Malassezia restricta	Pinaceae	Ochromonas	Nannochloropsis oceanica	Dileptidae	Cyrtohymena	Cyrtohymena citrina
				Ostreococcus	Lagerheimia genevensis	Omphalotaceae	Microallomyces	Microallomyces dendroideus	Poaceae	Oryza	Ochromonas tuberculata	Ebriidae	Cyrtolophosis	Cyrtolophosis mucicola
				Pandorina	Lobochlamys culleus	Peronosporaceae	Monoblepharis	Monoblepharis macrandra	Polytrichaceae	Paraphysomonas	Oryza sativa	Epistylidae	Daphnia	Daphnia pulex
				Pedinomonas	Microglena monadina	Phanerochaetaceae	Mortierella	Mortierella wolfii	Prorocentraceae	Paulinella	Paraphysomonas butcheri	Ergasilidae	Desmarella	Desmarella moniliformis
				Phacotus	Monoraphidium contortum	Physodermataceae	Mucor	Naganishia albida	Pseudocharaciopsidaceae	Pavlova	Paraphysomonas imperforata	Eurycercidae	Dexiotricha	Didinium nasutum
				Polyedriopsis	Monoraphidium dybowskii	Pichiaceae	NA	Oblongichytrium sp.	Pyrenomonadaceae	Pinus	Paraphysomonas segmenta	Filinidae	Didinium	Ebria tripartita
				Pseudoschroederia	Monoraphidium griffithii	Pleosporaceae	Naganishia	Oedogoniomyces sp.	Suessiaceae	Plagioselmis	Paraphysomonas sp.	Flosculariidae	Difflugia	Eocercomonas exploratorii
				Pteromonas	Mychonastes sp.	Protomycetaceae	Oblongichytrium	Olpidiopsis porphyrae	Symbiodiniaceae	Pogonatum	Paraphysomonas uniformis	Fulgoridae	Dileptus	Epistylis hentscheli
				Radiococcus	Neochlorosarcina negevensis	Pythiaceae	Oedogoniomyces	Paralagenidium karlingii	Synuraceae	Poterioochromonas	Paulinella chromatophora	Furgasoniidae	Ebria	Epistylis plicatilis
				Sorastrum	Nephrochlamys subsolitaria	Rhizophydiaceae	Olpidiopsis	Paraphelidium tribonemae	Triparmaceae	Poteriospumella	Pavlova pinguis	Glycyphagidae	Entorhipidium	Ergasilus peregrinus
				Spermatozopsis	Nephroselmis olivacea	Russulaceae	Paralagenidium	Paraphysoderma sedebokerense	Vacuolariaceae	Pseudocharaciopsis	Pinus wallichiana	Halteriidae	Eocercomonas	Ergasilus scalaris
				Sphaeroplea	Oocystaceae sp.	Saccharomycetaceae	Paraphelidium	Phanerochaete chrysosporium	Zygnemataceae	Pseudopedinella	Plagioselmis nannoplanctica	Heteromitidae	Epistylis	Esquamula lacrimiformis
				Spongiococcum	Oocystella oogama	Saccharomycodaceae	Paraphysoderma	Phialosimplex salinarum		Pseudotetraedriella	Pogonatum congolense	Hexarthridae	Ergasilus	Eucyclops serrulatus
				Tetradesmus	Pandorina morum	Saprolegniaceae	Penicillium	Pichia terricola		Rhodomonas	Poterioochromonas malhamensis	Holophryidae	Esquamula	Eurycercus lamellatus
				Tetranephris	Pedinomonas minor	Sclerotiniaceae	Phanerochaete	Pleosporaceae sp.		Spumella	Poterioochromonas stipitata	Kreyellidae	Eucyclops	Filinia longiseta
				Tetraselmis	Phacotus lenticularis	Sporidiobolaceae	Phialosimplex	Protomyces lactucaedebilis		Streptofilum	Poteriospumella sp.	Leptophryidae	Eurycercus	Filos agilis
				Tetrastrum	Phacotus sphaericus	Thraustochytriaceae	Phytophthora	Pseudorhizidium endosporangiatum		Symbiodinium	Pseudocharaciopsis ovalis	Leucascidae	Filinia	Furgasonia blochmanni
				Treubaria	Polyedriopsis spinulosa	Trichomeriaceae	Pichia	Psorospermium haeckeli		Synura	Pseudotetraedriella kamillae	Loxocephalidae	Filos	Halocafeteria sp.
				Trochiscia	Pseudoschroederia antillarum	Trichosporonaceae	Protomyces	Pythiaceae sp.		Teleaulax	Rhodomonas sp.	Mytilidae	Furgasonia	Halodinium verrucatum
				Vitreochlamys	Pteromonas protracta	Uebelmesseromycetaceae	Pseudorhizidium	Rhizophydium patellarium		Triparma	Spumella sp.	NA	Halocafeteria	Halteria grandinella
					Radiococcus sp.	Ustilaginaceae	Psorospermium	Rhizophydium planktonicum		Unruhdinium	Streptofilum capillatum	Nassulidae	Halodinium	Heteromita sp.
					Sorastrum pediastriforme	Wallemiaceae	Pythium	Rhizophydium sp.		Uroglena	Synura curtispina	Oithonidae	Halteria	Hexarthra intermedia
					Spermatozopsis similis		Rhizophydium	Rhodotorula mucilaginosa		Vacuoliviride	Synura uvella	Oxytrichidae	Heteromita	Histriculus histrio
					Sphaeroplea annulina		Rhodotorula	Saccharomyces cerevisiae		Woloszynskia	Teleaulax acuta	Parameciidae	Hexarthra	Hypotrichidium paraconicum
					Spongiococcum tetrasporum		Saccharomyces	Saitoella complicata			Triparma pacifica	Paranassulidae	Histriculus	Ichthyophthirius multifiliis
					Tetradesmus obliquus		Saitoella	Saprolegnia parasitica			Unruhdinium penardii	Pheronematidae	Hypotrichidium	Keratella quadrata
					Tetranephris brasiliensis		Saprolegnia	Saprolegnia sp.			Uroglena sp.	Philasteridae	Ichthyophthirius	Leucascus sp.
					Tetrastrum staurogeniiforme		Sorodiplophrys	Sorodiplophrys stercorea			Vacuoliviride crystalliferum	Plagiocampidae	Keratella	Levicoleps biwae
					Trochiscia hystrix		Sterigmatomyces	Sterigmatomyces hyphaenes			Woloszynskia leopoliensis	Prorodontidae	Leucascus	Limnoithona tetraspina
					Vitreochlamys aulata		Tausonia	Tausonia pullulans				Pseudodiaptomidae	Levicoleps	Macrocyclops albidus
							Trechispora	Trechispora sp.				Rhogostomidae	Limnoithona	Meseres corlissi
							Uebelmesseromyces	Uebelmesseromyces harderi				Salpingoecidae	Macrocyclops	Mesocyclops pehpeiensis
							Vanrija	Vanrija humicola				Sandonidae	Meseres	Mesostoma lingua
							Wallemia	Wallemia sebi				Sciaridae	Mesocyclops	Miamiensis avidus
							Zygorhizidium					Siluaniidae	Mesostoma	Microdiaphanosoma arcuatum
												Sorogenidae	Miamiensis	Monosiga ovata
												Spathidiidae	Microdiaphanosoma	Myxophyllum magnum
												Spirofilidae	Monosiga	Naxella paralucida
												Strombidiidae	Myxophyllum	Ophryoglena catenula
												Strombidinopsidae	NA	Oxytricha granulifera
												Synchaetidae	Nassula	Paracercomonas sp.
												Thaumatomastigidae	Naxella	Paramecium jenningsi
												Thigmophryidae	Ophryoglena	Paramecium tetraurelia
												Tintinnidae	Oxytricha	Paramonas globosa
												Tokophryidae	Paracercomonas	Paranassula sp.
												Tontoniidae	Paramecium	Paratetrahymena parawassi
												Trichocercidae	Paramonas	Pelagothrix alveolata
												Trichodinidae	Paranassula	Penardia sp.
												Typhloplanidae	Paratetrahymena	Peregrinia clavideferens
												Unionidae	Pelagothrix	Pharella javanica
												Urostylidae	Peregrinia	Plagiocampa sp.
												Vampyrellidae	Pharella	Polyarthra remata
												Viridiraptoridae	Plagiocampa	Prorodon teres
												Vorticellidae	Polyarthra	Protaspis grandis
												Woodruffiidae	Prorodon	Protocyclidium sinica
													Protaspis	Pseudocyrtolophosis alpestris
													Protocyclidium	Pseudotontonia simplicidens
													Pseudocyrtolophosis	Psorospermium haeckeli
													Pseudodiaptomus	Ptygura libera
													Pseudotontonia	Rhogostoma schuessleri
													Pseudovorticella	Rhogostoma sp.
													Psorospermium	Salpingoeca fusiformis
													Ptygura	Semperella schulzei
													Rhinosporidium	Siluania monomastiga
													Rhogostoma	Sinocalanus sinensis
													Salpingoeca	Sinocalanus tenellus
													Semperella	Sorogena stoianovitchae
													Siluania	Spathidium papilliferum
													Sinocalanus	Spathidium stammeri
													Sorogena	Sphaeroeca leprechaunica
													Spathidium	Sphaeroeca volvox
													Sphaeroeca	Sphaerothecum destruens
													Sphaerothecum	Strombidinopsis batos
													Sterkiella	Stylonychia ammermanni
													Strombidinopsis	Stylonychia pustulata
													Strongylostoma	Synchaeta pectinata
													Stylonychia	Synchaeta tremula
													Synchaeta	Thalassomyxa sp.
													Thalassomyxa	Thaumatomastigidae environmental
													Thaumatomonas	Thaumatomonas zhukovi
													Tintinnidium	Tintinnidium balechi
													Tintinnopsis	Tintinnidium cf.
													Tokophrya	Tintinnidium fluviatile
													Trichocerca	Tintinnopsis kiangsuensis
													Urceolaria	Tintinnopsis lacustris
													Uroleptus	Tintinnopsis sp.
													Vampyrella	Tokophrya huangmeiensis
													Varistrombidium	Trichocerca elongata
													Vernalophrys	Urceolaria korschelti
													Viridiraptor	Uroleptus gallina
													Vorticella	Uroleptus sp.
													Vorticellides	Vampyrella lateritia
													Woodruffides	Vampyrella pendula
														Varistrombidium kielum
														Vernalophrys algivore
														Viridiraptor invadens
														Vorticella campanula
														Vorticella convallaria
														Vorticella fusca
														Vorticella microstoma
														Vorticellides aquadulcis
														Vorticellides astyliformis
														Woodruffides metabolicus
