## supplemental table 5 for "Seasonal Rebalancing of Assembly Processes and Cross-Domain Network Restructuring in Microbial Communities of a Large Eutrophic Lake"

### Sheet: PERMANOVA_Bacterioplankton
Summary of PERMANOVA tests evaluating the effects of Season, Region, and Season × Region on Bacterioplankton community β-diversity
Test	Df	SumOfSqs	R2	F_value	p_value
PERMANOVA: Season	1	6.48318	0.083698	21.0089	0.001
PERMANOVA: Region	3	1.13835	0.0146961	1.13356	0.218
PERMANOVA: Season (from Season × Region)	1	6.48318	0.083698	21.2286	0.001
PERMANOVA: Region (from Season × Region)	3	1.13835	0.0146961	1.24247	0.097
PERMANOVA: Season × Region	3	1.42843	0.0184411	1.55909	0.008
PERMANOVA: Region (Spring)	3	1.2718	0.0340312	1.31526	0.062
PERMANOVA: Region (Summer)	3	1.29498	0.0385361	1.49635	0.016

### Sheet: PERMANOVA_Cyanobacteria
Summary of PERMANOVA tests evaluating the effects of Season, Region, and Season × Region on Cyanobacteria community β-diversity
Test	Df	SumOfSqs	R2	F_value	p_value
PERMANOVA: Season	1	6.48318	0.083698	21.0089	0.001
PERMANOVA: Region	3	1.13835	0.0146961	1.13356	0.218
PERMANOVA: Season (from Season × Region)	1	6.48318	0.083698	21.2286	0.001
PERMANOVA: Region (from Season × Region)	3	1.13835	0.0146961	1.24247	0.097
PERMANOVA: Season × Region	3	1.42843	0.0184411	1.55909	0.008
PERMANOVA: Region (Spring)	3	1.2718	0.0340312	1.31526	0.062
PERMANOVA: Region (Summer)	3	1.29498	0.0385361	1.49635	0.016

### Sheet: PERMANOVA_Microeukaryotes
Summary of PERMANOVA tests evaluating the effects of Season, Region, and Season × Region on Microeukaryotes community β-diversity
Test	Df	SumOfSqs	R2	F_value	p_value
PERMANOVA: Season	1	6.48318	0.083698	21.0089	0.001
PERMANOVA: Region	3	1.13835	0.0146961	1.13356	0.218
PERMANOVA: Season (from Season × Region)	1	6.48318	0.083698	21.2286	0.001
PERMANOVA: Region (from Season × Region)	3	1.13835	0.0146961	1.24247	0.097
PERMANOVA: Season × Region	3	1.42843	0.0184411	1.55909	0.008
PERMANOVA: Region (Spring)	3	1.2718	0.0340312	1.31526	0.062
PERMANOVA: Region (Summer)	3	1.29498	0.0385361	1.49635	0.016
